# The Genetic Architecture of Larval Aggregation Behavior in Drosophila

**DOI:** 10.1101/2020.11.01.363994

**Authors:** Ross M McKinney, Yehuda Ben-Shahar

**Affiliations:** Department of Biology, Washington University in St. Louis, St. Louis, MO, USA

**Author notes:** **Contact:** Yehuda Ben-Shahar, Department of Biology, Washington University in St. Louis, St. Louis, MO 63130.

**Keywords:** Drosophila melanogaster, fruit fly, vinegar fly, foraging, sociality

## Abstract

Many insect species exhibit basal social behaviors such as aggregation, which play important roles in their feeding and mating ecologies. However, the evolutionary, genetic, and physiological mechanisms that regulate insect aggregation remain unknown for most species. Here, we used natural populations of Drosophila melanogaster to identify the genetic architecture that drives larval aggregation feeding behavior. By using quantitative and reverse genetic approaches, we have identified a complex neurogenetic network that plays a role in regulating the decision of larvae to feed in either solitude or as a group. Results from single gene, RNAi-knockdown experiments show that several of the identified genes represent key nodes in the genetic network that determines the level of aggregation while feeding. Furthermore, we show that a single non-coding SNP in the gene CG14205, a putative acyltransferase, is associated with both decreased mRNA expression and increased aggregate formation, which suggests that it has a specific role in inhibiting aggregation behavior. Our results identify, for the first time, the genetic components which interact to regulate naturally occurring levels of aggregation in D. melanogaster larvae.
