## Supplementary material for "The Genetic Architecture of Larval Aggregation Behavior in Drosophila": Supp Table 1

### Sheet: Sheet1
Gene Target	Stock Center	Stock ID	Genotype	Associated Figure
DGRP Line	Bloomington	28122	RAL21	Figures 1-3
DGRP Line	Bloomington	28123	RAL26	Figures 1-3
DGRP Line	Bloomington	28128	RAL45	Figures 1-3
DGRP Line	Bloomington	28129	RAL59	Figures 1-3
DGRP Line	Bloomington	28132	RAL75	Figures 1-3
DGRP Line	Bloomington	28274	RAL85	Figures 1-3
DGRP Line	Bloomington	28136	RAL91	Figures 1-3
DGRP Line	Bloomington	28137	RAL93	Figures 1-3
DGRP Line	Bloomington	28138	RAL101	Figures 1-3
DGRP Line	Bloomington	28142	RAL136	Figures 1-3
DGRP Line	Bloomington	28145	RAL149	Figures 1-3
DGRP Line	Bloomington	28148	RAL161	Figures 1-3
DGRP Line	Bloomington	28153	RAL195	Figures 1-3
DGRP Line	Bloomington	25174	RAL208	Figures 1-3
DGRP Line	Bloomington	28157	RAL228	Figures 1-3
DGRP Line	Bloomington	28160	RAL237	Figures 1-3
DGRP Line	Bloomington	NA	RAL272	Figures 1-3
DGRP Line	Bloomington	25175	RAL301	Figures 1-3
DGRP Line	Bloomington	25177	RAL304	Figures 1-3
DGRP Line	Bloomington	25180	RAL313	Figures 1-3
DGRP Line	Bloomington	28168	RAL318	Figures 1-3
DGRP Line	Bloomington	25182	RAL324	Figures 1-3
DGRP Line	Bloomington	28179	RAL359	Figures 1-3
DGRP Line	Bloomington	25186	RAL360	Figures 1-3
DGRP Line	Bloomington	28180	RAL361	Figures 1-3
DGRP Line	Bloomington	25445	RAL365	Figures 1-3
DGRP Line	Bloomington	NA	RAL378	Figures 1-3
DGRP Line	Bloomington	25189	RAL379	Figures 1-3
DGRP Line	Bloomington	25190	RAL380	Figures 1-3
DGRP Line	Bloomington	NA	RAL387	Figures 1-3
DGRP Line	Bloomington	28194	RAL392	Figures 1-3
DGRP Line	Bloomington	25192	RAL399	Figures 1-3
DGRP Line	Bloomington	28196	RAL426	Figures 1-3
DGRP Line	Bloomington	25193	RAL427	Figures 1-3
DGRP Line	Bloomington	25194	RAL437	Figures 1-3
DGRP Line	Bloomington	28198	RAL441	Figures 1-3
DGRP Line	Bloomington	28199	RAL443	Figures 1-3
DGRP Line	Bloomington	28204	RAL502	Figures 1-3
DGRP Line	Bloomington	28208	RAL535	Figures 1-3
DGRP Line	Bloomington	25198	RAL555	Figures 1-3
DGRP Line	Bloomington	28212	RAL584	Figures 1-3
DGRP Line	Bloomington	28218	RAL703	Figures 1-3
DGRP Line	Bloomington	25744	RAL705	Figures 1-3
DGRP Line	Bloomington	25201	RAL712	Figures 1-3
DGRP Line	Bloomington	28219	RAL716	Figures 1-3
DGRP Line	Bloomington	28222	RAL737	Figures 1-3
DGRP Line	Bloomington	28223	RAL738	Figures 1-3
DGRP Line	Bloomington	NA	RAL744	Figures 1-3
DGRP Line	Bloomington	25206	RAL786	Figures 1-3
DGRP Line	Bloomington	25208	RAL820	Figures 1-3
DGRP Line	Bloomington	25209	RAL852	Figures 1-3
DGRP Line	Bloomington	28250	RAL853	Figures 1-3
DGRP Line	Bloomington	28253	RAL861	Figures 1-3
DGRP Line	Bloomington	NA	RAL874	Figures 1-3
elav-GAL4; dcr2	Bloomington	25750	P{w[+mW.hs]=GawB}elav[C155] w[1118]; P{w[+mC]=UAS-Dcr-2.D}2	Figure 4
tub-GAL4	NA	NA	Gift from R.k.f.l.	Figure 4
CG8187	Vienna	v24230	w[1118]; P{GD13832}v24230	Figure 4
CG14502	Vienna	v105030	P{KK113036}VIE-260B	Figure 4
Or59c	Vienna	v33122	w[1118]; P{GD626}v33122	Figure 4
CG33158	Vienna	v23362	w[1118] P{GD13424}v23362	Figure 4
CG32206	Vienna	v102647	P{KK103727}VIE-260B	Figure 4
rn	Vienna	v109848	P{KK110545}VIE-260B	Figure 4
GFP Control	Bloomington	35786	y[1] v[1]; P{y[+t7.7] v[+t1.8]=UAS-GFP.VALIUM10}attP2	Figure 4
sbb	Bloomington	27049	y[1] v[1]; P{y[+t7.7] v[+t1.8]=TRiP.JF02375}attP2	Figure 4
CG43795	Bloomington	51472	y[1] sc[*] v[1]; P{y[+t7.7] v[+t1.8]=TRiP.HMC03214}attP2	Figure 4
Dnah3	Bloomington	65239	y[1] sc[*] v[1]; P{y[+t7.7] v[+t1.8]=TRiP.HMC05922}attP40	Figure 4
mfr	Bloomington	61769	y[1] v[1]; P{y[+t7.7] v[+t1.8]=TRiP.HMC03324}attP40	Figure 4
Nlg4	Bloomington	58119	y[1] v[1]; P{y[+t7.7] v[+t1.8]=TRiP.HMJ22056}attP40	Figure 4
CG14205	Bloomington	64579	y[1] sc[*] v[1]; P{y[+t7.7] v[+t1.8]=TRiP.HMC05598}attP40	Figure 4
