## Supplementary material for "The Genetic Architecture of Larval Aggregation Behavior in Drosophila": Supp Table 2

### Sheet: Sheet1
Gene	Forward Primer (5'-->3')	Reverse Primer (5'-->3')
CG8187	GGTGGAACAATTCAAGCTGTC	AGGCCACCCATATAAACTTGTAC
Vha36-1	ATCAAGATCACCAACCGTCG	GGCCAAAGTCCTATCGATTCG
CG14502	TGCTACCACGTTTGCTACTG	AATCTTCAGCTTAGTCTCATCCG
sbb	TCGAACTCCAAAGGGACGCG	CACCTGGGCGTGTGAGAAGT
CG43795	TCAACGTCTCCATGCTCTTC	TGCGTAGCACGATGTACAC
Or59c	CCAAATGGTGTTCGGAAAGAAG	GTTTCAGGTGCTCCCAGATTA
Dnah3	TGAGGACGACGCTGATCCTT	AGTTCAAACTGAGCCACATCATCA
mfr	GCAGAGGTTTTGATGTCAGCCG	TGGCCATTGGAATGCCCGTT
CG33158	TCCTCACTGTTCTCACTAGACC	AAGGTGTCAGCATGTGGTC
dsx-c73a	CCTCGAGCCATTTCCTTCTT	CACCTCGACAAGACACCTTT
CG32206	TTCGTAACCATCCACATCCG	AATTGCCCTTCCTCTGTCAC
rn	GCCAATGAGTTCGTGCATG	TCCGTAACCGTGTCCTTTTG
pros	GGCTTCGCAGATCCTCGACC	GTTTTGGGCGCCTGGAACATG
Nlg4	CAGTGTCCTGGCGAGCTACG	ACTCTGGCATGGGCATGTGG
cindr	GTGGGCGTCTTTCCCGACAA	GCGGTGTTGCTGACCTTCCT
CG45002	TGCGACAACACGGAGTCCAC	GGCAATCGTCTGGCTCCAGG
CG14205	ACGATTTGAGGTGCCTGGCA	GCCGTACAGGATGCCCGAAG
rp49	CACCAAGCACTTCATCCG	TCGATCCGTAACCGATGT
