## Supplementary material for "The Genetic Architecture of Larval Aggregation Behavior in Drosophila": Supp Table 3

### Sheet: Table S3
SNP	Chr	Location	Major Allele	Minor Allele	MinusLogPVal	MAF	Associated Gene	Gene Alias	SNP Gene Location
107596	chr2L	3962171	A	G	5.37078	0.2609	NA	NA	NA
467405	chr2L	16488108	G	C	5.25346	0.02273	NA	NA	NA
467406	chr2L	16488111	A	C	5.13679	0.02222	NA	NA	NA
748617	chr2R	9463144	A	T	5.18764	0.2553	NA	NA	NA
748619	chr2R	9463164	A	C	5.18764	0.2553	NA	NA	NA
748653	chr2R	9463447	T	G	5.18764	0.2553	NA	NA	NA
799710	chr2R	11427595	G	T	5.23235	0.3191	cg8187	NA	Missense E to D
799711	chr2R	11427619	T	C	5.23235	0.3191	cg8187	NA	Synonymous
799712	chr2R	11427715	T	C	6.02333	0.3333	cg8187	NA	Synonymous
799737	chr2R	11428706	A	G	6.80699	0.3404	cg8187	NA	Missense D to G
799741	chr2R	11428807	A	T	6.68325	0.3191	cg8187	NA	Synonymous
799747	chr2R	11429074	C	G	5.49277	0.2766	vha36	NA	5prime UTR
872755	chr2R	14179864	T	C	5.07011	0.2979	cg14502	NA	5prime UTR
872757	chr2R	14179888	A	C	5.13337	0.3125	cg14502	NA	5prime UTR
872766	chr2R	14180184	C	T	5.62932	0.1522	cg14502	NA	5prime UTR
872791	chr2R	14181064	G	T	5.80542	0.2708	cg14502	NA	5prime UTR
872800	chr2R	14181157	C	T	5.80542	0.2708	cg14502	NA	5prime UTR
872755	chr2R	14179864	T	C	5.07011	0.2979	sbb	NA	5prime UTR
872757	chr2R	14179888	A	C	5.13337	0.3125	sbb	NA	5prime UTR
872766	chr2R	14180184	C	T	5.62932	0.1522	sbb	NA	5prime UTR
872791	chr2R	14181064	G	T	5.80542	0.2708	sbb	NA	5prime UTR
872800	chr2R	14181157	C	T	5.80542	0.2708	sbb	NA	5prime UTR
916242	chr2R	15864115	T	A	5.73071	0.383	NA	NA	NA
922405	chr2R	16114803	G	A	5.17971	0.3958	NA	NA	NA
1021666	chr2R	19360584	T	A	5.02887	0.1778	cg43795	NA	Intron
1021666	chr2R	19360584	T	A	5.02887	0.1778	or59c	NA	Missense F to L
1175091	chr3L	4448433	A	G	5.04875	0.08511	NA	NA	NA
1175121	chr3L	4457161	T	G	5.04875	0.08511	NA	NA	NA
1175166	chr3L	4458652	C	A	5.04875	0.08511	NA	NA	NA
1175173	chr3L	4458904	A	G	5.04875	0.08511	NA	NA	NA
1187085	chr3L	4894924	A	T	5.24394	0.08511	cg17150	dnah3	Intron/3prime UTR
1187086	chr3L	4894928	T	C	5.24394	0.08511	cg17150	dnah3	Intron/3prime UTR
1223179	chr3L	6276454	T	C	5.47574	0.3913	NA	NA	NA
1227224	chr3L	6458617	A	G	5.15211	0.06383	NA	NA	NA
1295701	chr3L	8902912	T	C	5.71621	0.4783	mfr	NA	Synonymous
1506307	chr3L	16435860	C	A	5.57159	0.1915	cg33158	NA	Intron
1506309	chr3L	16435894	A	T	5.72814	0.1702	cg33158	NA	Intron
1506310	chr3L	16435901	C	T	5.72814	0.1702	cg33158	NA	Intron
1506312	chr3L	16435910	C	T	5.72814	0.1702	cg33158	NA	Intron
1506307	chr3L	16435860	C	A	5.57159	0.1915	dsx-c73a	cg32159	Intron
1506309	chr3L	16435894	A	T	5.72814	0.1702	dsx-c73a	cg32159	Intron
1506310	chr3L	16435901	C	T	5.72814	0.1702	dsx-c73a	cg32159	Intron
1506312	chr3L	16435910	C	T	5.72814	0.1702	dsx-c73a	cg32159	Intron
1569516	chr3L	19335533	T	A	5.78156	0.08511	cg32206	NA	3prime UTR
1569661	chr3L	19343297	C	T	6.08126	0.1458	cg32206	NA	Intron
1569670	chr3L	19343994	A	G	6.24125	0.1667	cg32206	NA	Intron
1569694	chr3L	19344794	T	C	5.20674	0.1277	cg32206	NA	Intron
1569713	chr3L	19345400	G	T	6.08126	0.1458	cg32206	NA	Intron
1569738	chr3L	19345970	G	A	5.08143	0.08511	cg32206	NA	Intron
1569758	chr3L	19346948	C	T	5.20674	0.1277	cg32206	NA	Intron
1569784	chr3L	19348702	A	G	5.30256	0.125	cg32206	NA	Intron
1569796	chr3L	19349135	T	G	6.08126	0.1458	cg32206	NA	Intron
1569797	chr3L	19349136	A	T	6.08126	0.1458	cg32206	NA	Intron
1629657	chr3R	2288310	C	T	5.1923	0.2609	NA	NA	NA
1629658	chr3R	2288311	T	G	5.1923	0.2609	NA	NA	NA
1638625	chr3R	3117993	A	T	5.20342	0.4444	rn	NA	5prime UTR/Intron
1688186	chr3R	7216825	A	C	5.1053	0.3556	pros	NA	Intron
1800140	chr3R	13111505	T	A	5.19273	0.3696	NA	NA	NA
1848321	chr3R	14926325	T	C	5.41354	0.2979	NA	NA	NA
1873218	chr3R	16040523	A	T	5.16487	0.08333	nlg4	cg34139	Intron
2106576	chr3R	26074206	T	C	5.15211	0.06383	NA	NA	NA
2106577	chr3R	26074213	C	G	5.15211	0.06383	NA	NA	NA
2106579	chr3R	26074224	G	A	5.15211	0.06383	NA	NA	NA
2124426	chr3R	26649080	G	A	5.20005	0.3191	cindr	cg31012	5prime UTR/Intron
2206010	chrX	4879512	A	T	5.63039	0.1277	NA	NA	NA
2395384	chrX	16892876	G	T	5.04332	0.3542	cg45002	cg9059	5prime UTR/Intron
2395451	chrX	16893967	A	G	5.38534	0.2708	cg45002	cg9059	5prime UTR/Intron
2435484	chrX	19488026	C	G	5.3456	0.5	cg14205	NA	Intron
